# The widespread influence of ZSWIM8 on microRNAs during mouse embryonic development

**DOI:** 10.1101/2023.06.21.545803

**Authors:** Charlie Y. Shi, Lara E. Elcavage, Raghu R. Chivukula, Joanna Stefano, Benjamin Kleaveland, David P. Bartel

## Abstract

MicroRNAs (miRNAs) pair to sites in mRNAs to direct the degradation of these RNA transcripts. Conversely, certain RNA transcripts can direct the degradation of particular miRNAs. This target-directed miRNA degradation (TDMD) requires the ZSWIM8 E3 ubiquitin ligase. Here, we report the function of ZSWIM8 in the mouse embryo. *Zswim8*^−/−^ embryos were smaller than their littermates and died near the time of birth. This highly penetrant perinatal lethality was apparently caused by a lung sacculation defect attributed to failed maturation of alveolar epithelial cells. Some mutant individuals also had heart ventricular septal defects. These developmental abnormalities were accompanied by aberrant accumulation of >50 miRNAs observed across 12 tissues, which often led to enhanced repression of their mRNA targets. These ZSWIM8-sensitive miRNAs were preferentially produced from genomic miRNA clusters, and in some cases, ZSWIM8 caused a switch in the dominant strand that accumulated from a miRNA hairpin—observations suggesting that TDMD provides a mechanism to uncouple co-produced miRNAs from each other. Overall, our findings indicate that the regulatory influence of TDMD in mammalian biology is widespread and posit the existence of many yet-unidentified transcripts that trigger miRNA degradation.
