## Supplemental Table 1 for "The widespread influence of ZSWIM8 on microRNAs during mouse embryonic development"

### Sheet: Sheet1
Table S1: ZSWIM8-sensitive miRNAs and associated passenger strands in E18.5 embryonic tissues and mouse cell lines.
			Fold change (Zswim8–/– vs. Zswim8+/– ) (log2)
miRNA	Clustered?	TS7 Annot.	Forebrain	Hindbrain	Eye	Heart	Lung	Liver	Stomach	Intestine	Kidney	Skin	Muscle	Placenta	MEF	iNeuron
mmu-miR-106a-3p	TRUE	Passenger	0.05	-0.28	-0.31		0.06			0.25	-0.32					0.01
mmu-miR-106a-5p	TRUE	Guide	0.52	0.66	0.71	1.35	0.96	-0.25	0.73	0.35	0.14	0.38	0.03	0.15		0.58
mmu-miR-1247-3p	FALSE	Passenger			0.01			1.1							0.51
mmu-miR-1247-5p	FALSE	Guide	1.36	0.49	0.62		1.29	0.97	-0.36	0.09	0.86	0.37	1.03	0.18	0.91	0.3
mmu-miR-139-3p	FALSE	Passenger	-0.12	-0.2	-0.13	-0.47	0.28	0.12	-0.39	-0.06	0.24	0.32	0.31	-0.05		0.26
mmu-miR-139-5p	FALSE	Guide	0.44	0.43	0.03	-0.17	0.32	0.11	0.19	0.04	0.12	-0.1	0.24	-0.07	0.74	0.64
mmu-miR-149-3p	FALSE	Guide	0.11	-0.14	-0.31	-0.16	-0.98		-0.55	-0.42	-0.13	-0.06	-0.42	-0.15
mmu-miR-149-5p	FALSE	Guide	0.75	1.04	0.43	-0.09	0.1	0.13	0.15	0.11	-0.06	0.05	0.11	-0.04	-0.04	0.85
mmu-miR-154-3p	TRUE	Guide	3.02	3.51	2.49	4.08	3.04	0.51	3.99	2.89	3.18	2.8	1.57	1.11	2.5	3.15
mmu-miR-154-5p	TRUE	Guide	-0.07	-0.01	-0.36	-0.13	-0.01	0.01	-0.38	-0.17	-0.23	-0.01	-0.04	0	-0.18	-0.17
mmu-miR-17-3p	TRUE	Passenger	0	-0.04	-0.06	-0.09	0.02	-0.17	0.11	-0.11	-0.06	-0.2	-0.13	-0.19	-0.23	-0.04
mmu-miR-17-5p	TRUE	Guide	0.29	0.33	0.53	0.39	0.55	-0.04	0.91	0.37	0.22	0.04	0.23	0.02	0.79	0.39
mmu-miR-193a-3p	FALSE	Guide	0.39	0.32	0.15	0.3	-0.13	-0.07	-0.21	-0.02	0	0.08	0.18	-0.18	0.5	0.68
mmu-miR-193a-5p	FALSE	Guide	0.39	-0.11	-0.2	-0.16	-0.24	-0.09	-0.44	-0.13	-0.08	0.13	0	-0.07	-0.04
mmu-miR-194-1-3p	TRUE	Passenger				-0.21			0.44	-0.08
mmu-miR-194-2-3p	TRUE	Passenger	-0.07	-0.58	0.15	-0.56	-1.39	-0.61	-0.22	0.07	-0.03
mmu-miR-194-5p	TRUE	Guide	0.04	0.05	-0.16	-0.04	-0.14	-0.19	-0.01	0.01	-0.08	0.11	-0.34	1.81	-0.06	-0.27
mmu-miR-195a-3p	TRUE	Passenger	0.11	-0.12	-0.46	0.04	0.13		0.2	0.34	-0.3	-0.02	0.21	0.24	-0.17
mmu-miR-195a-5p	TRUE	Guide	0.08	0	-0.15	0	0	-0.07	0.36	-0.01	0	-0.03	-0.05	-0.14	0.59	-0.03
mmu-miR-20a-3p	TRUE	Passenger	-0.03	0	0.13	-0.02	-0.05	-0.12	0.38	0.01	-0.06	-0.17	0.06	0.09	0.02	0.14
mmu-miR-20a-5p	TRUE	Guide	0.42	0.47	0.49	0.52	0.62	0.04	0.28	0.46	0.39	0.13	0.32	0.08	0.91	0.42
mmu-miR-20b-3p	TRUE	Passenger	-0.23	-0.21	-0.23		-0.12	-0.08		0.14	-0.03					0.22
mmu-miR-20b-5p	TRUE	Guide	0.56	0.63	0.75	1.34	0.98	0.05	0.77	0.45	0.08	0.37	-0.29	0.46		0.51
mmu-miR-212-3p	TRUE	Guide	0.03	0	0.65	0.6	0.59	0.59	0.93	0.61	0.35	0.57	0.71	0.16	0.28	-0.39
mmu-miR-212-5p	TRUE	Guide	0.01	-0.19	-0.1	0.33	0.62	0.19	0.17	0.32	0.03	-0.05	0.61	0.04	-0.09	-0.44
mmu-miR-297a/b/c-3p	TRUE	Guide	-0.2	0.04	0.43	-0.23	-0.02	0.48	1.03	-0.33	0.21	0.26	0.07	0.17
mmu-miR-297c-5p	TRUE	Guide	0.69	0.62	0.53	0.76	0.7	0.45	0.63	0.55	0.68	0.14	0.08	0.57	1.45	1.94
mmu-miR-29a-3p	TRUE	Guide	0.48	0.32	-0.11	0.05	0.06	-0.1	-0.37	-0.21	-0.11	0.1	-0.3	-0.23	0.12	0.36
mmu-miR-29a-5p	TRUE	Passenger	0.17	0.2	-0.13	-0.19	-0.16	-0.11	-0.43	-0.62	-0.01	0.13	-0.44	-0.47	-0.19	-0.05
mmu-miR-29b-1-5p	TRUE	Passenger	0.09	0.25	-0.72	0.09	-0.24	0		0.72	-0.62		-0.98	0.05	-0.35
mmu-miR-29b-2-5p	TRUE	Passenger	-0.11	-0.22	-0.32	0.03	-0.33		0.23	0.13	-0.03		-0.25	-0.16	-0.68	-0.38
mmu-miR-29b-3p	TRUE	Guide	1.64	1.37	0.82	0.87	0.73	-0.2	0.74	0.01	0.79	0.42	0.02	-0.35	0.7	1.49
mmu-miR-29c-3p	TRUE	Guide	0.46	0.41	0.31	0.14	0.52	-0.11	0.12	-0.06	0.2	0.08	-0.01	-0.17	0.08	0.54
mmu-miR-29c-5p	TRUE	Passenger	0.02	-0.21	-0.28	-0.28	-0.25	-0.06	-0.33	-0.13	0.11	0.26	0.29	-0.15	-0.67	0.01
mmu-miR-322-3p	TRUE	Passenger	-0.07	-0.05	-0.48	-0.19	-0.19	0.01	-0.09	-0.09	-0.11	-0.06	-0.08	-0.18	-0.04	-0.15
mmu-miR-322-5p	TRUE	Guide	0.94	1.08	1.03	1.44	0.48	1.35	2.51	1.89	0.81	1.69	1.51	-0.1	1.67	0.62
mmu-miR-33-3p	FALSE	Passenger	0.23	0.42	0.61	0.05	0.11	-0.09	0.56	0.03	-0.09	-0.02	0.02	0.2	0.33	0.2
mmu-miR-33-5p	FALSE	Guide	0.73	0.72	0.27	0.48	0.39	-0.08	-0.05	0.1	0.36	0.11	-0.23	0.2	1.09	0.91
mmu-miR-335-3p	FALSE	Passenger	2.88	3.24	3.6	3.39	2.96	2.73	4.15	2.91	2.38	3.51	3.74	2.43	2.88	2.53
mmu-miR-335-5p	FALSE	Guide	-0.18	-0.1	-0.18	0.06	-0.26	-0.03	0.04	-0.2	-0.13	0.11	-0.29	-0.1	-0.14	-0.31
mmu-miR-341-3p	TRUE	Guide	1.92	1.93	0.07	0.76	1.01	0.08	-0.02	0.28	0.29	0.24	0	0.55	1.04	1.94
mmu-miR-341-5p	TRUE	Passenger		0.7			0.35						0.56
mmu-miR-345-3p	FALSE	Guide	0.35	0.42	0.07	0.34	0.32	0.07	-0.22	0.15	0.28	0.42	0.2	0.08	0.4	0.49
mmu-miR-345-5p	FALSE	Guide	0.08	0.06	-0.08	-0.05	-0.03	-0.05	-0.21	-0.05	0.01	-0.06	-0.07	-0.27	0.03	0
mmu-miR-351-3p	TRUE	Passenger	0.23	-0.07	-0.3	-0.15	-0.13	-0.11	-0.08	-0.15	0.1	0.39	0.02	-0.01	-0.07
mmu-miR-351-5p	TRUE	Guide	0.33	0.3	-0.05	0.19	0.22	0.36	-0.07	0.29	0.19	0.3	0.26	0.24	0.21	0.77
mmu-miR-3544-3p	TRUE	miR-337-as	-0.04		0.35			-0.1					0.49	0.09
mmu-miR-3544-5p	TRUE	miR-337-as	4.68	3.4	2.65			2.7	1.99	2.41	0.6	4.08	3.31	2.87
mmu-miR-361-3p	FALSE	Passenger	0.01	-0.05	-0.15	-0.11	-0.03	-0.34	0.02	-0.02	-0.14	-0.03	-0.13	-0.06	-0.18	-0.15
mmu-miR-361-5p	FALSE	Guide	0.22	0.41	0.43	0.29	0.14	0.14	0.73	0.26	0.17	0.2	0.16	0.23	0.23	0.4
mmu-miR-369-3p	TRUE	Guide	0.56	0.75	-0.07	0.12	0.17	0.06	0.31	-0.05	-0.08	0.18	-0.05	0.1	0.65	0.38
mmu-miR-369-5p	TRUE	Guide	-0.26	-0.2	-0.28	-0.09	-0.03	0.03	-0.46	-0.07	-0.23	-0.16	-0.05	0.08	-0.26	-0.35
mmu-miR-376b-3p	TRUE	Guide	1.19	1.58	0.72	2.24	1.52	0.22	2.21	1.41	1.37	0.89	0.47	0.64	2.16	1.93
mmu-miR-376b-5p	TRUE	Guide	-0.1	-0.08	-0.76	-0.2	-0.13	-0.12	-0.04	0.17	-0.67	0.14	-0.32	0.05	-0.25	0.04
mmu-miR-379-3p	TRUE	Guide	0.78	0.81	0.28	0.74	0.56	0.15	0.95	0.55	0.4	0.47	0.41	0.2	0.86	0.4
mmu-miR-379-5p	TRUE	Guide	-0.16	-0.02	-0.41	-0.13	-0.12	-0.01	-0.61	-0.22	-0.38	-0.01	-0.11	-0.11	-0.33	-0.07
mmu-miR-380-3p	TRUE	Guide	0.3	0.46	0.13	0.7	0.49	0.04	0.58	0.33	0.18	0.34	0.28	0.16	0.67	0.4
mmu-miR-380-5p	TRUE	Passenger	-0.31	-0.25	-0.24	0.13	-0.01	0.03	-0.22	-0.09	-0.02	-0.03	-0.03	-0.01		-0.19
mmu-miR-409-3p	TRUE	Guide	1.51	1.64	0.72	1.12	0.93	0.32	0.68	0.81	0.57	0.93	0.74	0.53	1.17	1.22
mmu-miR-409-5p	TRUE	Guide	-0.11	-0.18	-0.23	-0.15	-0.01	0	-0.19	-0.16	-0.26	0.13	0.06	0.11	-0.3	-0.28
mmu-miR-411-3p	TRUE	Guide	0.79	0.84	0.27	0.77	0.64	0.2	1.04	0.64	0.39	0.5	0.42	0.28	0.72	0.31
mmu-miR-411-5p	TRUE	Guide	-0.2	0	-0.45	-0.13	-0.09	0	-0.12	-0.26	-0.32	-0.11	-0.14	-0.15	-0.17	-0.1
mmu-miR-411-5p.2	TRUE	Guide	-0.24	-0.15	-0.4	-0.13	-0.16	0	-0.2	-0.17	-0.23	-0.06	-0.11	-0.09	-0.16	-0.23
mmu-miR-425-3p	TRUE	Passenger	0.24	0.21	0.26	0.26	0.35	-0.12	0	0.09	0.38	0.05	0.18	0.11	0.36	0.22
mmu-miR-425-5p	TRUE	Guide	0.27	0.27	0.11	0.29	0.18	0	-0.29	0.17	0.14	0.13	0.18	0.09	0.6	0.29
mmu-miR-429-3p	TRUE	Guide	-0.16	-2.12	-0.2	-0.05	0	0.35	0.04	-0.02	0.05	-0.11	0.51	0.91		0.47
mmu-miR-429-5p	TRUE	Passenger	0.52				2.66		0.59	0.2	1.11	1.3
mmu-miR-431-3p	TRUE	Passenger	-0.1	0.03	-0.28	-0.4	0.14	0.12	0.52	-0.14	-0.11	0.3	0	-0.12		-0.1
mmu-miR-431-5p	TRUE	Guide	2.11	2.36	-0.08	0.18	0.28	0.05	0.26	0.13	-0.01	0.14	0.09	0.01	-0.26	1.66
mmu-miR-450b-3p	TRUE	Guide	0.14	-0.18	-0.41	-0.22	-0.12	-0.03	-0.01	-0.04	0.02	-0.1	-0.09	-0.02	0.13
mmu-miR-450b-5p	TRUE	Guide	2.76	2.35	0.98	2.2	1.39	1.09	1.42	1.39	1.36	0.92	0.77	0.32	1.91
mmu-miR-466i-3p	FALSE	Passenger	0.6	0.71	0.9	1.02	1.53	0.87	1.39	1.11	0.87	0.77	0.98	0.89	0.9	0.88
mmu-miR-466i-5p	FALSE	Guide	0.61	0.39	0.01	0.46	-0.55	0.3	-0.12	0.01	0.61	0.78	0.57	0.44	0.55	-0.03
mmu-miR-466j/mmu-miR-466m-5p/mmu-miR-669m-5p	TRUE	Guide	0.33	0.08	0.12	-0.23	0.02	-0.15	-0.05	-0.04	0.01	-0.58	-0.12	-0.07
mmu-miR-466m-3p	TRUE	Guide	0.77	0.19	0.59	0.02	0.07	0.06	0.84	0.52	0.37	0.24	0.06	0.25
mmu-miR-485-3p	TRUE	Guide	1.45	1.65	0.92	2.25	1.49	0.57	2.31	1.15	1.36	1.81	0.96	0.77	1.85	1.54
mmu-miR-485-5p	TRUE	Guide	-0.2	-0.26	-0.4	-0.31	-0.09	-0.08	-0.43	0.09	-0.24	0.06	0.06	0.19	0.23	0.03
mmu-miR-495-3p	TRUE	Guide	1.02	1.37	0.62	1.39	1.4	0.43	1.82	1.13	1.07	1.17	0.45	0.45	1.87	1.71
mmu-miR-495-5p	TRUE	Passenger	-0.25	-0.13	-0.22	0.08	-0.08	-0.17	0.17	-0.26	0.08	0.35	-0.12	-0.04		-0.22
mmu-miR-497a-3p	TRUE	Passenger	0.82	0.56	0.19	0.25	0.4	0.82	0.61	0.09	0.31	0.08	0.38	0.04	0.95
mmu-miR-497a-5p	TRUE	Guide	0.18	0.03	-0.34	-0.12	0	-0.26	-0.08	-0.15	-0.13	-0.21	-0.18	-0.45	0.42	-0.17
mmu-miR-503-3p	TRUE	Passenger	0.12	0.07	-0.44	-0.03	-0.03	-0.07	-0.26	-0.13	0.04	0.15	0	0	0.39
mmu-miR-503-5p	TRUE	Guide	1.59	1.5	0.54	1.31	0.82	1.24	1.24	1.45	1.28	0.77	0.41	0.47	1	1.45
mmu-miR-532-3p	TRUE	Guide	-0.01	-0.02	-0.01	-0.22	0.04	-0.01	0.12	0.08	-0.14	-0.19	0.1	0	0.07	0.24
mmu-miR-532-5p	TRUE	Guide	0.14	0.17	0.04	-0.11	0.11	0.01	0.37	0.07	-0.03	-0.16	0.11	-0.02	1.08	0.12
mmu-miR-543-3p	TRUE	Guide	1.82	2.17	1.25	2.14	2.26	0.96	2.54	1.94	1.72	1.68	0.95	0.86	2.41	2.44
mmu-miR-543-5p	TRUE	Passenger	-0.33	-0.11	-0.25	-0.27	-0.17	0	-0.59	-0.11	-0.71	0.09	0.06	0.04		-0.56
mmu-miR-544-3p	TRUE	Passenger	0.8	1.05	-0.03	-0.13	0.37	-0.17	0.05	0.02	-0.5	0.14	-0.02	-0.15		-0.09
mmu-miR-544-5p	TRUE	Guide	-0.3	-0.26	0.07	-0.47	0.16	-0.45	-0.86	-0.56		0.05	-0.25	0.15		-0.43
mmu-miR-551b-3p	FALSE	Guide	-0.02	0	0.15	0.03	-0.03	0.58	0.2	-0.3	0.16	0.51	-0.61	1.18		0
mmu-miR-551b-5p	FALSE	Passenger	-0.38	0.01	0.18		-0.49
mmu-miR-652-3p	FALSE	Guide	-0.09	-0.3	-0.26	-0.1	0.04	0.1	-0.29	0.07	0.09	0.33	-0.24	0.04	-0.03	-0.01
mmu-miR-652-5p	FALSE	Passenger	0.84	0.72	0.73	0.8	0.9	0.64	1.34	0.53	0.76	0.76	0.62	0.62	1	0.33
mmu-miR-665-3p	TRUE	Guide	1.63	1.78	0.44	1.4	1.89	0.37	1.45	1.31	1.43	0.78	0.42	0.57	1.89	2.02
mmu-miR-665-5p	TRUE	Passenger	-0.58	-0.07	-0.42	-0.11	-0.16	-0.28	-0.15	-0.35	-0.44	-0.15	-0.1	-0.44
mmu-miR-672-3p	FALSE	Passenger	-0.31	-0.09	0.3	-0.29	-0.03		0.07	0.32	-0.17		-0.27	0.02	-0.09	-0.66
mmu-miR-672-5p	FALSE	Guide	2.14	2.28	1.37	1.27	1.07	0.65	0.46	0.82	0.71	0.79	1.08	0.66	1.45	1.56
mmu-miR-673-3p	TRUE	Passenger	-0.36	-0.19	-0.69	0.4	-0.04	0.2	-0.12	-0.52	-0.6	-0.34	0.23	-0.18
mmu-miR-673-5p	TRUE	Guide	1.16	1.09	0.29	1.42	1.11	0.67	1.05	0.85	0.67	0.47	0.58	0.35	0.56	1.1
mmu-miR-744-3p	FALSE	Passenger	0.68	0.9	0.56	0.46	0.4	-0.03	0.57	0.34	0.52	0.16	0.81	0.17	0.33	0.63
mmu-miR-744-5p	FALSE	Guide	0.55	0.7	0.24	0.21	0.18	0.06	0.08	0.21	0.15	-0.04	0.1	0.15	0.17	1.11
mmu-miR-758-3p	TRUE	Guide	1.42	1.39	0.47	0.48	0.41	-0.29	0.08	0.32	0.05	0.22	0.04	0.2		1.03
mmu-miR-758-5p	TRUE	Passenger	-0.35	-0.14
mmu-miR-764-3p	TRUE	Guide	-0.14	-0.11
mmu-miR-764-5p	TRUE	Passenger	0.65	1.11
mmu-miR-7a-1-3p	FALSE	Passenger	-0.25	-0.17	0.22	-0.17	0.01	-0.07	0.15	0.16	-0.26	-0.16	-0.13	-0.19	-0.11	-0.24
mmu-miR-7a-2-3p	FALSE	Passenger	0.04	0.17	0.18				0.75	0.22	0.17					-0.32
mmu-miR-7a-5p	FALSE	Guide	1.55	2.1	2.76	3.63	3.9	1.73	1.61	2.18	3.25	2.77	3.12	1.7	3.28	2.4
mmu-miR-7b-3p	FALSE	Passenger	-0.15	-0.47	0.12					-0.45
mmu-miR-7b-5p	FALSE	Guide	1.26	1.48	3.31	2.1	2.06	1.35	-0.05	0.78	-0.79	2.53	1.42	1.73		2.39
mmu-miR-92a-1-5p	TRUE	Passenger	-0.08	-0.34	-0.18	0.02	-0.05	0.06	-0.27	-0.05	-0.08	-0.23	-0.15	-0.33	-0.35	-0.47
mmu-miR-92a-2-5p	TRUE	Passenger
mmu-miR-92a-3p	TRUE	Guide	1.18	1.58	0.33	0.26	0.54	0.26	0.75	0.47	0.36	0.17	0.57	0.16	0.41	0.68
mmu-miR-92b-3p	FALSE	Guide	0.62	0.71	0.62	0.66	0.28	0.72	0.58	0.32	0.29	0.56	0.1	0.47	0.28	0.25
mmu-miR-92b-5p	FALSE	Passenger	0.04	0.04	0.49		0.13		0.06		-0.13			0.2	-0.34
mmu-miR-93-3p	TRUE	Passenger	-0.01	0.04	0.04	-0.11	0.01	-0.09	0.01	0.07	-0.03	0.11	0.09	0.26	0.07	0.33
mmu-miR-93-5p	TRUE	Guide	0.14	0.16	0.25	0.05	0.29	-0.08	0.73	0.15	0.06	-0.08	0.12	-0.07	0.53	0.23
mmu-miR-99b-3p	TRUE	Passenger	0.21	0.22	0.19	0.21	0.37	0.31	0.59	0.34	0.13	0.21	0.07	0.08	0.29	-0.17
mmu-miR-99b-5p	TRUE	Guide	-0.12	-0.08	0.05	-0.12	0.05	0.08	0.18	-0.02	-0.04	0.06	-0.1	0.19	-0.14	-0.13
Legend:
Column 1 (Clustered?) indicates whether a miRNA is produced from at least one locus found within a genomic miRNA cluster.
Column 2 (TS7 annot.) indicates whether a a miRNA is annotated by TargetScan7 Mouse as a guide strand or passenger strand.
Black bounding lines group together ZSWIM8-sensitive miRNAs and respective cognate strands that are co-produced from their annotated precursors.
Intensity of green fill indicates magnitude of fold change.
Black fill indicates contexts with insufficient read depth for accurate quantification.
miRNAs listed in red were identified as ZSWIM8-sensitive by BBUM analysis (FDR-adjusted p value < 0.05) and signicant elevation over cognate (passenger) strands.
miRNAs listed in orange were identified as ZSWIM8-sensitive by elevation over cognate strands in 11 of 12 embryonic tissues, and elevation over cognate (passenger) strands (median magnitude > 0.2 log2 units).
miRNAs listed in blue were identified as cognate strands of ZSWIM8-sensitive miRNAs, referred to in this work as passenger strands.
Fold changes listed in red indicate contexts in which miRNAs were identified as ZSWIM8-sensitive.
Fold changes listed in pink indicate contexts in which miRNAs were identified as marginally ZSWIM8-sensitive.
Fold changes listed in blue indicate contexts in which miRNAs were identified as passenger strands of ZSWIM8-sensitive or marginally ZSWIM8-sensitive miRNAs.
Fold changes listed in purple indicate contexts in which miRNAs were identified as secondarily ZSWIM8-sensitive.
See Main Text and Methods sections for additional details.
